# Electrode Reduction by *Vibrio natriegens* Depends on Balanced Expression of Multiheme Cytochromes

**DOI:** 10.64898/2026.05.06.723379

**Authors:** Matthew D. Carpenter, Wen-Chia Chen, Caroline M. Ajo-Franklin

## Abstract

Multiheme cytochromes *c* can facilitate electron transfer across the periplasm and outer membrane of Gram-negative bacteria to enable extracellular electron transfer (EET). EET empowers bacteria to maintain redox balance in oxygen-poor environments by donating electrons to solid materials. The resulting electron flux makes EET pathways useful tools for interfacing microorganisms with electronics. Recently, *Vibrio natriegens*, a marine bacterium notable for its rapid growth and expanding biotechnological applications, was found to perform iron reduction in a multiheme cytochrome *c*-dependent manner. However, the role of the *V. natriegens* EET genes in facilitating reduction of electrodes remains unexplored. Through single gene deletion and complementation, we find that each of *cymA*, *pdsA*, *mtrA*, and *mtrB* are required for production of electrical current by *V. natriegens* cultures. Curiously, deletion of the outer membrane decaheme cytochrome *mtrC* diminished but did not abolish electrode reduction. Modulating the induction of expression of *mtrA* and *mtrC* revealed that only a narrow range of induction of these decaheme cytochromes allows balanced cytochrome *c* production and EET. These findings indicate that a multiheme cytochrome-based EET pathway enables *V. natriegens* to reduce electrodes and that this pathway requires carefully balanced gene expression to function. This characterization of the role of multiheme cytochromes in the electroactivity of an emerging microbial chassis for biotechnology will enable new bioelectronic applications for *V. natriegens* and new understanding of the metabolic function of EET.
