## Supplemental Table 4 for "Electrode Reduction by *Vibrio natriegens* Depends on Balanced Expression of Multiheme Cytochromes"

### Sheet: Sheet1
tDNA	Composition	Upstream homology arm sequence	Chromosomally integrated sequence (if any)	Downstream homology arm sequence
tDNA_mtrCAB	Upstream homology arm – Downstream homology arm	cgctgaattttaagttcgccttagaaaaaagccgcgttaaacacgttatttatctcagtgcaattcagccccaaacgggaaattcgcgacatttagccgcgcgaaaagcaaccggaaaaatcattcgccagtccggtgttccggtcacagaattgcgcgctggtgtgattatcggcccgggttctgcggcttttgaaataatgcgtgacttcgtttacaacctgcctgttttagtcacaccaaaatgggtggactctaaagccaacccgatagctctgcctaatctgaatcattacttactctcccttgcggcagaaccaccaccggtggaaagtaagatctacgaagtgggagggccagatacattaagttacagagaacaatttcgcgttatatgcc…		ccaatgtgcgttgttaaaactaaaaaagcatcagagacactacgaatctgatgcttttttgtttattggggcaagttatgcctgaaagctgagaggaatttcagctaattgattgccttcattcgcaggaaatattaggtattcgccgtggtatttcaccatcgatttataatctgttaccttgtggaccataaagcccgcctgcgatgctttttcgacaaactcagcatgattaccgcgcacaaaccaactcatcggtttaaccagtaactcaccatcaaaacagctttcacattggtctgcacaaagtgctaatgagttttgaccttcggtaaatatctgaaccttgccgcatcctactaattgctcagaggtagacacttcccagcccgcttgctc…
tDNA_cymA	Upstream homology arm – Downstream homology arm	gcaactcgattcaccttctcaaactatttttgttgaaattaaaagcaaattcctatcactaataatcgattttctccatttgtatggttagctaccgattaggtttttcatccactttttacttctcacacgaggtaaggaaatcgcccacttaaccacttcctcggtcaaaaagagtaaatacacccattgcggttcccaaccaaggtaaatagcagcaaaggcagcaagagggataccaataacccactgtgctactaagtcctgatacaggcagaatttaacatcaccgcccgcgcgaagaacaccgacaatgaccatcataggaatggaacgcagtatcacaccaatcgccagaatcagcataaattgctctgataactgacgcgtttctggcgt…		atagtttgctccaccttgccagtgattgatttattggaaactcgcgtaatattcagacagtgcaaccaaatcgtcttcacttaaccctttaacagcgctatccattttcttatctacagaacgtgcaccgctatgaaactgcttgagcgtggttagcaagtagcctttttgctggcctgccagaatcgaggtttcatccatcggatcgctgcctccatccacatgacagctgtcgcaatttttctcgtgaatcattttccctttatcagccagtgactgatcgaagtcctgtttcgcacgaacaaacgcaagctgtgaatagtgtgcagctaactcttccacttcttcttcggaaagcgatttcacaatagtcgccatgtcaccacttttgctcgtatc…
tDNA_pdsA	Upstream homology arm – Downstream homology arm	cgcttgtcccataatcgcatgataaacaaatagtccaccagcccatgccagaaagttaaatgtcgtaggtaatgacaaactaagaaagcgcgtaattttttcaaatactaatcccgctcggatgtcattccatccaaacgcaagaatatgtttcttcgcccataaatacccgaatagacagcccacttcgatggcaccgctgataacagtcgcgattgcagccccggtaataccaagtgcaggaaaacccaaatgaccgaaaatcaacacccagtttaggaacacgttcgagacgattccaataccactaaagaatgtgcttaagcccggttgatgcatcgctcgcaaaccaacggccatacttgcaacacaggcaacagcaaacatactggctgaaga…		aggctgcgattcctaaacttaaatattattgaaagacagtgagaactaggcggctgtatctaaaatctactagaaagaaaatggaataaacatgacgactctcaagtaagatcactgctaaaccaacgctttcttataagcaattccaatatcaacctgtccaaaacaacatctcatttacatacacaatacatattagaccacgctcttataatttgctgacattagaaaggcaaattataaccttattttttataagtcattgttatgcataataaaacaacaaaacccataacattcaacactttgagcaacatcacaacactcaaaaaatctctttagcgagctgtgaagcacggttttatgtctatactcaaaacagtcggtggtagagtgaaa…
tDNA_cymA_2	Upstream homology arm – Downstream homology arm	gcaactcgattcaccttctcaaactatttttgttgaaattaaaagcaaattcctatcactaataatcgattttctccatttgtatggttagctaccgattaggtttttcatccactttttacttctcacacgaggtaaggaaatcgcccacttaaccacttcctcggtcaaaaagagtaaatacacccattgcggttcccaaccaaggtaaatagcagcaaaggcagcaagagggataccaataacccactgtgctactaagtcctgatacaggcagaatttaacatcaccgcccgcgcgaagaacaccgacaatgaccatcataggaatggaacgcagtatcacaccaatcgccagaatcagcataaattgctctgataactgacgcgtttctggcgt…		atagtttgctccaccttgccagtgattgataggctgcgattcctaaacttaaatattattgaaagacagtgagaactaggcggctgtatctaaaatctactagaaagaaaatggaataaacatgacgactctcaagtaagatcactgctaaaccaacgctttcttataagcaattccaatatcaacctgtccaaaacaacatctcatttacatacacaatacatattagaccacgctcttataatttgctgacattagaaaggcaaattataaccttattttttataagtcattgttatgcataataaaacaacaaaacccataacattcaacactttgagcaacatcacaacactcaaaaaatctctttagcgagctgtgaagcacggttttatgtct…
tDNA_PcymRC-cymA	Upstream homology arm – DT54 – PcymRC – B0034 – cymA – DT101 – Downstream homology arm	tcagagtgctgttactggtgtcaaattaacttggacaacatatatttaacaatttaatgtttctactgttatagttggtctgaccagcaaggatgtggtcttaaaacagtataaggatagattttgcagctacatagaattcaggggtacatacagaccatgtacctggccgagtacgccgataaactcatgttgcttgatggtgcaagccgagctgatatccctcatcttaaagattttattgagtatcaacttaagcgaccatttaccgatctcaagctggtggtcgtaacccacatgcacccggatcatgcgggagcggcgcataagcttagagctctgacagggtgcaaaatcttagcggccaaacgtgatgttcagtggtacagcggtattgat…	ggaaacacagaaaaaagcccgcacctgacagtgcgggctttttttttcgaccaaaggctcggtaccaaattccagaaaagacacccgaaagggtgttttttcgttttggtccaacaaacagacaatctggtctgtttgtattatggaaaatttttctgtataatagattcaacaaacagacaatctggtctgtttgtattataaagaggagaaatactagatgggatggtggagtcgacctaataaaaaatggatgctcggcatcccgcttggtggtgtagtcgcgtttatcttaggcgtgggcgcactaggcgcttaccatggcgttatgaattattccaacaccaacgacttctgtttcggatgccacattgggatggatacgatcgtggaggaata…	aaatgtgagggttttggatgaactggctgatttgctctcgatcacaaaccggtctatatatcctgggagatcaatattctctgctgaacaaagttttcattattctaagagaagtaataaatgagttcgatggaagactttgttgtatcgcaggtttttatctctgagtgctagacttttgcgttaagagtgtggtaattgattatattccacctcggaaattcttattaagatttggtgacagtaaaaagaaggaacttgattgccatttttctgtcatatcaggtgagtaggttgaccgtgtaaggaagataatatttgatttgctcaaatattatcgatagtaaaaagaccattattgtcattatgttgtgaatttggtcacggttaattggttga…
tDNA_PcymRC-pdsA	Upstream homology arm – DT54 – PcymRC – B0034 – pdsA – DT101 – Downstream homology arm	tcagagtgctgttactggtgtcaaattaacttggacaacatatatttaacaatttaatgtttctactgttatagttggtctgaccagcaaggatgtggtcttaaaacagtataaggatagattttgcagctacatagaattcaggggtacatacagaccatgtacctggccgagtacgccgataaactcatgttgcttgatggtgcaagccgagctgatatccctcatcttaaagattttattgagtatcaacttaagcgaccatttaccgatctcaagctggtggtcgtaacccacatgcacccggatcatgcgggagcggcgcataagcttagagctctgacagggtgcaaaatcttagcggccaaacgtgatgttcagtggtacagcggtattgat…	ggaaacacagaaaaaagcccgcacctgacagtgcgggctttttttttcgaccaaaggctcggtaccaaattccagaaaagacacccgaaagggtgttttttcgttttggtccaacaaacagacaatctggtctgtttgtattatggaaaatttttctgtataatagattcaacaaacagacaatctggtctgtttgtattataaagaggagaaatactagatgtgttcttctttgacaaaaataactcaagcgttgacgttgattacagcaaactttcttctggtttcgtcagtgcaagcatccgctccagaattaatcgagcgtttggaatgtgaggcatgccatggaccgggtggggtatcgacaaataccaatattccttctattgcgggcttacc…	aaatgtgagggttttggatgaactggctgatttgctctcgatcacaaaccggtctatatatcctgggagatcaatattctctgctgaacaaagttttcattattctaagagaagtaataaatgagttcgatggaagactttgttgtatcgcaggtttttatctctgagtgctagacttttgcgttaagagtgtggtaattgattatattccacctcggaaattcttattaagatttggtgacagtaaaaagaaggaacttgattgccatttttctgtcatatcaggtgagtaggttgaccgtgtaaggaagataatatttgatttgctcaaatattatcgatagtaaaaagaccattattgtcattatgttgtgaatttggtcacggttaattggttga…
tDNA_PcymRD-mtrC	Upstream homology arm – DT54 – PcymRD – B0034 – mtrC – DT101 – Downstream homology arm	tcagagtgctgttactggtgtcaaattaacttggacaacatatatttaacaatttaatgtttctactgttatagttggtctgaccagcaaggatgtggtcttaaaacagtataaggatagattttgcagctacatagaattcaggggtacatacagaccatgtacctggccgagtacgccgataaactcatgttgcttgatggtgcaagccgagctgatatccctcatcttaaagattttattgagtatcaacttaagcgaccatttaccgatctcaagctggtggtcgtaacccacatgcacccggatcatgcgggagcggcgcataagcttagagctctgacagggtgcaaaatcttagcggccaaacgtgatgttcagtggtacagcggtattgat…	ggaaacacagaaaaaagcccgcacctgacagtgcgggctttttttttcgaccaaaggctcggtaccaaattccagaaaagacacccgaaagggtgttttttcgttttggtccctcgaggtgcttaacgatcgttggctggaaaacaaacagacaatccggtctgtttgtatacaggaaaatttttctgtataatagattcaacaaacagacaatctggtctgtttgtattataaagaggagaaatactagatgaacaatataaaactacttttcatcacaacccttgccatgttaatggccgcatgtggtccaggcggtaaaaatgatcaaaatacccctccgccagatgtcagttcattcagcgtcgaaatcgaaaagccgatgcttatgtcctccga…	aaatgtgagggttttggatgaactggctgatttgctctcgatcacaaaccggtctatatatcctgggagatcaatattctctgctgaacaaagttttcattattctaagagaagtaataaatgagttcgatggaagactttgttgtatcgcaggtttttatctctgagtgctagacttttgcgttaagagtgtggtaattgattatattccacctcggaaattcttattaagatttggtgacagtaaaaagaaggaacttgattgccatttttctgtcatatcaggtgagtaggttgaccgtgtaaggaagataatatttgatttgctcaaatattatcgatagtaaaaagaccattattgtcattatgttgtgaatttggtcacggttaattggttga…
tDNA_PcymRD-mtrA	Upstream homology arm – DT54 – PcymRD – B0034 – mtrA – DT101 – Downstream homology arm	tcagagtgctgttactggtgtcaaattaacttggacaacatatatttaacaatttaatgtttctactgttatagttggtctgaccagcaaggatgtggtcttaaaacagtataaggatagattttgcagctacatagaattcaggggtacatacagaccatgtacctggccgagtacgccgataaactcatgttgcttgatggtgcaagccgagctgatatccctcatcttaaagattttattgagtatcaacttaagcgaccatttaccgatctcaagctggtggtcgtaacccacatgcacccggatcatgcgggagcggcgcataagcttagagctctgacagggtgcaaaatcttagcggccaaacgtgatgttcagtggtacagcggtattgat…	ggaaacacagaaaaaagcccgcacctgacagtgcgggctttttttttcgaccaaaggctcggtaccaaattccagaaaagacacccgaaagggtgttttttcgttttggtccctcgaggtgcttaacgatcgttggctggaaaacaaacagacaatccggtctgtttgtatacaggaaaatttttctgtataatagattcaacaaacagacaatctggtctgtttgtattataaagaggagaaatactagatgagagcaatcattcagcggtggttagtggtgttaatactcgggtttggggtaatttcttcggtgaactctgaagacgtgaccgagcccgaggcagaacctgaagcagcaaccttatcgagagaagagatacagaccatactggatac…	aaatgtgagggttttggatgaactggctgatttgctctcgatcacaaaccggtctatatatcctgggagatcaatattctctgctgaacaaagttttcattattctaagagaagtaataaatgagttcgatggaagactttgttgtatcgcaggtttttatctctgagtgctagacttttgcgttaagagtgtggtaattgattatattccacctcggaaattcttattaagatttggtgacagtaaaaagaaggaacttgattgccatttttctgtcatatcaggtgagtaggttgaccgtgtaaggaagataatatttgatttgctcaaatattatcgatagtaaaaagaccattattgtcattatgttgtgaatttggtcacggttaattggttga…
tDNA_PcymRD-Empty	Upstream homology arm – DT54 – PcymRD – B0034 – DT101 – Downstream homology arm	tcagagtgctgttactggtgtcaaattaacttggacaacatatatttaacaatttaatgtttctactgttatagttggtctgaccagcaaggatgtggtcttaaaacagtataaggatagattttgcagctacatagaattcaggggtacatacagaccatgtacctggccgagtacgccgataaactcatgttgcttgatggtgcaagccgagctgatatccctcatcttaaagattttattgagtatcaacttaagcgaccatttaccgatctcaagctggtggtcgtaacccacatgcacccggatcatgcgggagcggcgcataagcttagagctctgacagggtgcaaaatcttagcggccaaacgtgatgttcagtggtacagcggtattgat…	ggaaacacagaaaaaagcccgcacctgacagtgcgggctttttttttcgaccaaaggctcggtaccaaattccagaaaagacacccgaaagggtgttttttcgttttggtccctcgaggtgcttaacgatcgttggctggaaaacaaacagacaatccggtctgtttgtatacaggaaaatttttctgtataatagattcaacaaacagacaatctggtctgtttgtattataaagaggagaaatactaggtcagaggagccaaattcaaaaaagcctgctttctagcaggctttttgctttctaatggaagcataaaaaaatggcgccgatgggcgccatttttcactgcggcaagaattacttcagacagagtatcaaaaggcgaaacctccgcaat…	aaatgtgagggttttggatgaactggctgatttgctctcgatcacaaaccggtctatatatcctgggagatcaatattctctgctgaacaaagttttcattattctaagagaagtaataaatgagttcgatggaagactttgttgtatcgcaggtttttatctctgagtgctagacttttgcgttaagagtgtggtaattgattatattccacctcggaaattcttattaagatttggtgacagtaaaaagaaggaacttgattgccatttttctgtcatatcaggtgagtaggttgaccgtgtaaggaagataatatttgatttgctcaaatattatcgatagtaaaaagaccattattgtcattatgttgtgaatttggtcacggttaattggttga…
tDNA_cymR	Upstream homology arm – DT42 – P17 – cymR – DT5 – Downstream homology arm	tttgtttcgccagagtatggagtgttgcactgctttcagcatactgatgaagctcgagcatcaataaggcggtaaatgccattaaagcccaaagacccaacataataacgagggaagtagaaaaaccgataccagcagaggcaagaggaagcgccagcataccggcaccaattgtagtccctgcaataattagggtgctaccaaacactttagaacgactcattgtatattattctttacatcacattgaatattagcagcaccagatcgggtaagaatgaccctacatgacaccatattttgttatgatcccgatattgtaggatattcacgataagatcaagcaaagtgtaagaataaaaatccattgatgtatatttttatttacacatggaaatc…	agttaaccaaaaaggggggattttatctcccctttaatttttcctcgcagatagcaaaaaagcgcctttagggcgcttttttacattggtggaagcttatttgaaaaaagtgtttgacagcttctgaaggttattctataatgaagtctcgagttatcgagattttcaggagctaaggaagctaatatgagcccgaaacgtcgtacccaggcagaacgtgcaatggaaacccagggtaaactgattgcagcagcactgggtgttctgcgtgaaaaaggttatgcaggttttcgtattgcagatgttccgggtgcagccggtgttagccgtggtgcacagagccatcattttccgaccaaactggaactgctgctggcaacctttgaatggctgtatgag…	cacgccataagcgactaagaaactttgtgtgatatcgtcaagccggaaggcaaataattaaaatttctgattatatctgagtgttttattcgctacggttttagcgtaggaatagtatgacatatttccataacagaaattaaaagacttaaagatgatagatttctatttcgaggcgtgggaaataaaacggctacgattttgaactcgtagccgtaaaaaatgacagagatattcgttatctaagtctttcaaagacaacgctttgagcaaggtgttcatggtattgagtataatccagccccctatcaaagatgtatgcggtcaccagattcctcacacactctaccaactggctggcctgccacggcttctcgaagtaacggtcaatgcctgcgg…
tDNA_mtrC	Upstream homology arm – Downstream homology arm	cgctgaattttaagttcgccttagaaaaaagccgcgttaaacacgttatttatctcagtgcaattcagccccaaacgggaaattcgcgacatttagccgcgcgaaaagcaaccggaaaaatcattcgccagtccggtgttccggtcacagaattgcgcgctggtgtgattatcggcccgggttctgcggcttttgaaataatgcgtgacttcgtttacaacctgcctgttttagtcacaccaaaatgggtggactctaaagccaacccgatagctctgcctaatctgaatcattacttactctcccttgcggcagaaccaccaccggtggaaagtaagatctacgaagtgggagggccagatacattaagttacagagaacaatttcgcgttatatgcc…		aaacgtcattgatcataagtaattaacgattaaggatgaaaaaggaattgttatgagagcaatcattcagcggtggttagtggtgttaatactcgggtttggggtaatttcttcggtgaactctgaagacgtgaccgagcccgaggcagaacctgaagcagcaaccttatcgagagaagagatacagaccatactggatacgaagttttctgaagggaaatactctcgtcgtggtcctgatggctgtctacgatgccatgatgacacgtctgataagcctgctacgggtattttcgataatgtacatggtaaagctgccaatattcacggaccaatgaacgataagcagtgtgaggcgtgccatggtccggcgaataaccatgaacgtaatcctcgtaa…
tDNA_mtrA	Upstream homology arm – Downstream homology arm	gattaattctggagcggatgcttgcactgacgaaaccagaagaaagtttgctgtaatcaacgtcaacgcttgagttatttttgtcaaagaagaacacataggctgcgattcctaaacttaaatattattgaaagacagtgagaactaggcggctgtatctaaaatctactagaaagaaaatggaataaacatgacgactctcaagtaagatcactgctaaaccaacgctttcttataagcaattccaatatcaacctgtccaaaacaacatctcatttacatacacaatacatattagaccacgctcttataatttgctgacattagaaaggcaaattataaccttattttttataagtcattgttatgcataataaaacaacaaaacccataacattc…		tggctctaatcacccacgcggtcagacgctaagatattaaggagggtggcatgaaactatcaaaaatctgtattgctatttcccttgctttatctctacaagtacacgcagaggattattcgctgcagaatagccaagaggctgataccagccgctggaattgtactgactgtagtagcgatggtttgtggagtggtgatgtcagtgtgggcgtcggttatctcgataacgacggttcaacacgattctataactggaatccacctcttcatggcactagttcagacaacaagcacctaaatgcaagcctgaatgcggatattgaacgctatgaagatgatggcttctacaatcgcttacttgttgacgacttagggctacaacgcttcttgattcaat…
tDNA_mtrB	Upstream homology arm – Downstream homology arm	gcgaaacggcaatactttctggaaaagtttccatcactccagtgatgcctcaaataacagagcatcaatggagagtgtttgggatggcgatttagagaaaacagacgacggctatcgttacacctttgcaattacagacattttgaaagtcgccgatccgtatcctgccgattccgctgataatgacgggtacattagctgggatgaaaataagttgcaccgaatcgtgttcgcttatggcgaccaagaagtcggttttacccatgtttatgagtgggtaccaggtaccagttcagacagcactgtaacgagaaatgtcattgaagacggaacctgtgcgaattgtcatatgaacgaacccctccaccatggtccgggttatcgttcaatcgacaacaa…		ccaatgtgcgttgttaaaactaaaaaagcatcagagacactacgaatctgatgcttttttgtttattggggcaagttatgcctgaaagctgagaggaatttcagctaattgattgccttcattcgcaggaaatattaggtattcgccgtggtatttcaccatcgatttataatctgttaccttgtggaccataaagcccgcctgcgatgctttttcgacaaactcagcatgattaccgcgcacaaaccaactcatcggtttaaccagtaactcaccatcaaaacagctttcacattggtctgcacaaagtgctaatgagttttgaccttcggtaaatatctgaaccttgccgcatcctactaattgctcagaggtagacacttcccagcccgcttgctc…
tDNA_PN96_RS12895	Upstream homology arm – Downstream homology arm	gttacggttctgcccaccagcaaagacgcgcgttgacgaatttcgtgctctagaacatcgaggtactcatcggctttatgcgagtgacgagtaatcaccttattacaaccacagtagtaacaaagcttgtgacagaacggaatatggatgtataacgataacggccgatcagggtactgagcacatgccatatcataatcagagatagtaaatgcttcgtgaaactccaatgctgtcgggtacgacgtatagcgaggaccggaatagttgtacttatccaatactgcttgatcccaaacgatttgttgtttcgattcagtgtgttgattcgacatggtggtactttccgttaaatgttagggcaacgaaagccgtcacccaatattcagagctgcttat…		gacattccattataattatcaagcttccagtaccacggaatgtgaacataccgtgtacactcatggtacaataggcgacctcatgccgagcacggttattttacacaatttcacaaaaaagtaatcaatcgactacacaaagtcgagatggagttaacagtgagcgtaaaaattcattaccaaaatacgcatttcatcaccagcgcacccgatattcgccacttgccggaggacgaaggtgtcgagattgcgtttgcaggacgctcaaacgctggtaaatcgagtgcacttaaccgtctgactaaccaaaaaagcttagccaagacatcaaagacaccgggtcgtacccagttgattaaccttttcaaggtagaagaaggttgtcatatcgtcgatcta…
tDNA_PcymRC-mtrB	Upstream homology arm – DT54 – PcymRD – B0034 – mtrB – DT101 – Downstream homology arm	tcagagtgctgttactggtgtcaaattaacttggacaacatatatttaacaatttaatgtttctactgttatagttggtctgaccagcaaggatgtggtcttaaaacagtataaggatagattttgcagctacatagaattcaggggtacatacagaccatgtacctggccgagtacgccgataaactcatgttgcttgatggtgcaagccgagctgatatccctcatcttaaagattttattgagtatcaacttaagcgaccatttaccgatctcaagctggtggtcgtaacccacatgcacccggatcatgcgggagcggcgcataagcttagagctctgacagggtgcaaaatcttagcggccaaacgtgatgttcagtggtacagcggtattgat…	GGAAACACAGAAAAAAGCCCGCACCTGACAGTGCGGGCTTTTTTTTTCGACCAAAGGCTCGGTACCAAATTCCAGAAAAGACACCCGAAAGGGTGTTTTTTCGTTTTGGTCCaacaaacagacaatctggtctgtttgtattatggaaaatttttctgtataatagattcaacaaacagacaatctggtctgtttgtattataaagaggagaaaTACTAGatgaaactatcaaaaatctgtattgctatttcccttgctttatctctacaagtacacgcagaggattattcgctgcagaatagccaagaggctgataccagccgctggaattgtactgactgtagtagcgatggtttgtggagtggtgatgtcagtgtgggcgtcggttatctcgataa…	aaatgtgagggttttggatgaactggctgatttgctctcgatcacaaaccggtctatatatcctgggagatcaatattctctgctgaacaaagttttcattattctaagagaagtaataaatgagttcgatggaagactttgttgtatcgcaggtttttatctctgagtgctagacttttgcgttaagagtgtggtaattgattatattccacctcggaaattcttattaagatttggtgacagtaaaaagaaggaacttgattgccatttttctgtcatatcaggtgagtaggttgaccgtgtaaggaagataatatttgatttgctcaaatattatcgatagtaaaaagaccattattgtcattatgttgtgaatttggtcacggttaattggttga…
